# AMBER: mapping accessible chromatin associations through barcode seed expansion

**DOI:** 10.64898/2026.11.18.767643

**Authors:** Robert Tan, Jinghui Song, Chenxu Zhu

## Abstract

Accessible chromatin establishes higher-order regulatory structures spanning multiple spatial scales. We developed AMBER, a hydrogel-assisted approach for confined expansion of barcode seeds and subsequent recording of accessible chromatin associations. In mouse brain cells, we characterized the multi-scale regulatory organizations that accessibility alone cannot explain. We identified a subset of genomic regions enriched for inter-chromosomal interactions that also encode proteins engaged in interaction networks. These regulatory hubs are essential for neural function and help predict disease-risk loci and regulators.
