## Supplementary Table 1 for "AMBER: mapping accessible chromatin associations through barcode seed expansion"

### Sheet: Oligonucleotide_Sequences
Supplementary Table 1. List of Oligonucleotide Sequences used.
Oligonucleotide name:	Sequence (5'-3'):
AMBER Seed Oligo Primer	TAGGAACATCAAACGACAGCCA
AMBER Seed Oligo Template	/5Phos/TCGTTTGATGTTCCTAGGCCGCATGCNNVNNVNNHNNVNNVCTGTCTCTTATACACATCTGACGCTGCCGACGAGGCCGAGCATAGAGGGATTGGCTG
Tn5 transposome AMBER Adapter A	GCATGCGGCATTGCAGATGTGTATAAGAGACAG
Tn5 transposome Adapter B	GTCTCGTGGGCTCGGAGATG/iBiodT/GTATAAGAGACAG
pMENTs	CTGTCTCTTATACACATCT
Illumina-indexed forward PCR primer	AATGATACGGCGACCACCGAGATCTACAC [8-bp i5] TCGTCGGCAGCGTC
Illumina-indexed reverse PCR primer	CAAGCAGAAGACGGCATACGAGAT [8bp-i7] GTCTCGTGGGCTCGG
All Oligonucleotide sequences were ordered from Integrated DNA Technologies (USA).
