## Supplementary Table 2 for "AMBER: mapping accessible chromatin associations through barcode seed expansion"

### Sheet: Notes
Supplementary Table 2. Spearman correlation of A/B compartment scores (E1) between AMBER and bulk cortex Hi-C, per chromosome and resolution
Contents:
Sheet "Spearman": one row per chromosome (mm10 chr1-19, X); one column per bin size (100 kb to 5 Mb). Each value is the Spearman rho between the Hi-C E1 and the AMBER E1 across the bins of that chromosome. Last two rows: all chromosomes pooled (each chromosome z-scored first) and the median across chromosomes. Sheet "Bins_n": number of bins behind each value.
Compartment scores:
E1 = first eigenvector of the cis contact map (cooltools eigs_cis, balanced cis weights, sign phased by GC content of mm10), computed per chromosome. Bins without an E1 value in either dataset are excluded.
Columns:
The six resolution columns use all bins with an E1 value. Column "AMBER_HiC_Spearman_1Mb_blacklistMasked" removes 1-Mb bins with at least 50% ENCODE mm10 blacklist (v2) overlap before correlating (Extended Data Fig. 2i, pooled rho = 0.772). Fig. 1g shows chr5 at 1 Mb without the mask (rho = 0.875).
Pooled represents E1 Spearman values computed directly from all chromosomes at once.

### Sheet: Spearman
Chromosome	AMBER_HiC_Spearman_100kb	AMBER_HiC_Spearman_250kb	AMBER_HiC_Spearman_500kb	AMBER_HiC_Spearman_1Mb	AMBER_HiC_Spearman_2.5Mb	AMBER_HiC_Spearman_5Mb	AMBER_HiC_Spearman_1Mb_blacklistMasked
1	0.492347	0.604968	0.806585	0.856843	0.910162	0.924718	0.8607
2	0.571564	0.732548	0.812651	0.851437	0.866328	0.90191	0.859
3	0.202808	0.580421	0.828561	0.858844	0.807308	0.189919	0.8588
4	0.63042	0.79501	0.833409	0.835914	0.94014	0.866995	0.8677
5	0.544714	0.735337	0.825135	0.875342	0.92008	0.951724	0.8731
6	0.62473	0.791057	0.826448	0.863438	0.860257	0.869951	0.8634
7	0.503698	0.715216	0.78707	0.82092	0.607937	0.455043	0.8194
8	0.157105	0.649089	0.799225	0.841597	0.554494	0.556522	0.8413
9	0.482217	0.607881	0.75126	0.805067	0.501224	0.103478	0.8051
10	0.264897	0.583613	0.805594	0.842722	0.81916	0.754615	0.8427
11	0.198113	0.513535	0.714721	0.786502	0.830134	0.879447	0.7865
12	0.197428	0.222997	-0.0125407	0.185372	0.335307	0.927724	0.311
13	0.106852	0.150196	0.213875	0.518395	0.508441	0.227273	0.5103
14	0.26533	0.096068	-0.00570375	0.13429	0.190503	0.012987	0.8077
15	0.545435	0.744488	0.792599	0.817159	0.828745	0.819298	0.8172
16	0.384583	0.469329	0.737697	0.836275	0.838713	0.857585	0.8363
17	0.544749	0.735154	0.820599	0.823686	0.339343	0.585294	0.8316
18	0.393403	0.639882	0.7506	0.805889	0.789076	0.813725	0.8059
19	0.533497	0.647104	0.75474	0.772655	0.719481	0.872727	0.7727
X	0.312033	0.354173	0.384629	0.378261	0.12782	-0.0615764	0.08195
All chromosomes pooled	0.3922	0.5848	0.6996	0.746	0.6751	0.6462	0.7716
Median across chromosomes	0.43781	0.623882	0.789834	0.822303	0.798192	0.816512	0.8255

### Sheet: Bins_n
Chromosome	AMBER_HiC_bins_100kb	AMBER_HiC_bins_250kb	AMBER_HiC_bins_500kb	AMBER_HiC_bins_1Mb	AMBER_HiC_bins_2.5Mb	AMBER_HiC_bins_5Mb	AMBER_HiC_bins_1Mb_blacklistMasked
1	1908	766	384	192	77	38	191
2	1739	700	350	176	70	34	175
3	1536	616	309	155	62	31	155
4	1446	583	294	148	58	28	146
5	1423	577	289	145	57	29	144
6	1430	579	291	146	59	29	146
7	1289	521	263	135	55	26	133
8	1213	487	244	122	48	24	122
9	1195	481	243	121	49	24	121
10	1228	494	249	125	50	25	125
11	1173	470	237	117	47	23	117
12	1080	433	219	111	44	22	111
13	1117	452	230	116	47	23	115
14	1104	445	225	115	46	22	114
15	983	382	193	94	39	19	94
16	933	375	189	94	38	18	94
17	876	356	174	87	34	16	86
18	869	348	175	88	35	17	88
19	541	216	109	55	21	11	55
X	1437	577	289	144	57	29	144
All chromosomes pooled	24520	9858	4956	2486	993	488	2476
