## Supplementary Table 4 for "AMBER: mapping accessible chromatin associations through barcode seed expansion"

### Sheet: Notes
Supplementary Table 4. Mega-enhancers in mouse cerebral cortex
Contents:
284 mega-enhancers, one row each, in genome order (mm10; Start is 0-based, End is exclusive).
Definition:
H3K27ac peaks from cortex, excluding peaks within 2 kb of a TSS, were stitched when within 12.5 kb of each other. Stitched regions longer than 50 kb are listed.
Length columns:
YES/NO columns mark whether the region exceeds 50, 100 or 200 kb, so the table can be sorted or filtered at any cutoff. The lists are nested: every region above 200 kb is also above 100 kb and above 50 kb.
Counts:
ME >50 kb: 284 ; ME >100 kb: 44 ; ME >200 kb: 3
Methods:
The Mega Enhancers were constructed by 12.5kb-gap stithcing of H3K27Ac ChIP-seq peaks from ENCSR491RBV

### Sheet: MegaEnhancers
ME ID	Chromosome	Start (bp, 0-based)	End (bp)	Length (bp)	ME >50 kb	ME >100 kb	ME >200 kb
ME001	chr1	37662171	37728891	66720	YES	NO	NO
ME002	chr1	39294034	39350014	55980	YES	NO	NO
ME003	chr1	39912048	40000819	88771	YES	NO	NO
ME004	chr1	56891496	56968897	77401	YES	NO	NO
ME005	chr1	64008603	64098906	90303	YES	NO	NO
ME006	chr1	87677535	87741536	64001	YES	NO	NO
ME007	chr1	127989827	128047626	57799	YES	NO	NO
ME008	chr1	133842613	133898037	55424	YES	NO	NO
ME009	chr1	135615574	135665997	50423	YES	NO	NO
ME010	chr1	155013779	155075423	61644	YES	NO	NO
ME011	chr1	155200358	155253622	53264	YES	NO	NO
ME012	chr1	168325529	168395207	69678	YES	NO	NO
ME013	chr1	169802183	169904143	101960	YES	YES	NO
ME014	chr1	182455307	182506785	51478	YES	NO	NO
ME015	chr1	192316287	192383769	67482	YES	NO	NO
ME016	chr1	192436997	192497687	60690	YES	NO	NO
ME017	chr1	194607622	194659223	51601	YES	NO	NO
ME018	chr2	5595650	5649666	54016	YES	NO	NO
ME019	chr2	6877965	6944248	66283	YES	NO	NO
ME020	chr2	6990761	7127151	136390	YES	YES	NO
ME021	chr2	7140046	7291413	151367	YES	YES	NO
ME022	chr2	7307976	7402413	94437	YES	NO	NO
ME023	chr2	28197424	28313156	115732	YES	YES	NO
ME024	chr2	30646565	30797763	151198	YES	YES	NO
ME025	chr2	32299021	32359986	60965	YES	NO	NO
ME026	chr2	33023555	33102142	78587	YES	NO	NO
ME027	chr2	33205510	33282749	77239	YES	NO	NO
ME028	chr2	44995854	45106986	111132	YES	YES	NO
ME029	chr2	52619069	52672926	53857	YES	NO	NO
ME030	chr2	65948043	66009295	61252	YES	NO	NO
ME031	chr2	90950328	91027479	77151	YES	NO	NO
ME032	chr2	91924358	91978591	54233	YES	NO	NO
ME033	chr2	97564779	97615956	51177	YES	NO	NO
ME034	chr2	102084865	102154735	69870	YES	NO	NO
ME035	chr2	102570332	102703694	133362	YES	YES	NO
ME036	chr2	104172939	104267681	94742	YES	NO	NO
ME037	chr2	104314875	104367843	52968	YES	NO	NO
ME038	chr2	131821319	131903342	82023	YES	NO	NO
ME039	chr2	156927004	156983297	56293	YES	NO	NO
ME040	chr2	158672358	158750460	78102	YES	NO	NO
ME041	chr2	163660826	163723860	63034	YES	NO	NO
ME042	chr2	165815969	165872520	56551	YES	NO	NO
ME043	chr2	165982598	166059875	77277	YES	NO	NO
ME044	chr2	166628723	166701461	72738	YES	NO	NO
ME045	chr2	167108952	167182597	73645	YES	NO	NO
ME046	chr3	28466777	28559320	92543	YES	NO	NO
ME047	chr3	33350772	33417667	66895	YES	NO	NO
ME048	chr3	55245942	55297386	51444	YES	NO	NO
ME049	chr3	55339681	55453362	113681	YES	YES	NO
ME050	chr3	79128364	79226085	97721	YES	NO	NO
ME051	chr3	84937766	84988514	50748	YES	NO	NO
ME052	chr3	85106820	85230276	123456	YES	YES	NO
ME053	chr3	85409592	85472694	63102	YES	NO	NO
ME054	chr3	101595303	101661569	66266	YES	NO	NO
ME055	chr3	104992961	105059014	66053	YES	NO	NO
ME056	chr3	122458163	122519639	61476	YES	NO	NO
ME057	chr3	126994956	127076330	81374	YES	NO	NO
ME058	chr3	138736387	138834913	98526	YES	NO	NO
ME059	chr4	46705803	46905294	199491	YES	YES	NO
ME060	chr4	87017266	87164589	147323	YES	YES	NO
ME061	chr4	119865880	119988348	122468	YES	YES	NO
ME062	chr4	120020604	120074627	54023	YES	NO	NO
ME063	chr4	127176904	127237733	60829	YES	NO	NO
ME064	chr4	129987249	130037621	50372	YES	NO	NO
ME065	chr4	130743652	130815314	71662	YES	NO	NO
ME066	chr4	133038441	133095985	57544	YES	NO	NO
ME067	chr4	134393073	134445328	52255	YES	NO	NO
ME068	chr4	134579727	134646206	66479	YES	NO	NO
ME069	chr4	138031583	138085847	54264	YES	NO	NO
ME070	chr4	138446824	138563469	116645	YES	YES	NO
ME071	chr4	138657164	138749384	92220	YES	NO	NO
ME072	chr4	139196714	139260144	63430	YES	NO	NO
ME073	chr4	150531646	150607174	75528	YES	NO	NO
ME074	chr4	152381847	152446637	64790	YES	NO	NO
ME075	chr4	155265155	155338965	73810	YES	NO	NO
ME076	chr5	9661774	9719468	57694	YES	NO	NO
ME077	chr5	20484037	20537398	53361	YES	NO	NO
ME078	chr5	32975362	33032327	56965	YES	NO	NO
ME079	chr5	35762627	35837093	74466	YES	NO	NO
ME080	chr5	36873068	36961350	88282	YES	NO	NO
ME081	chr5	88928918	88994543	65625	YES	NO	NO
ME082	chr5	105427436	105499217	71781	YES	NO	NO
ME083	chr5	112493071	112561432	68361	YES	NO	NO
ME084	chr5	113086454	113166069	79615	YES	NO	NO
ME085	chr5	124162354	124256641	94287	YES	NO	NO
ME086	chr5	125657821	125715072	57251	YES	NO	NO
ME087	chr5	125884156	125934861	50705	YES	NO	NO
ME088	chr5	134238863	134308656	69793	YES	NO	NO
ME089	chr5	134503241	134569163	65922	YES	NO	NO
ME090	chr5	139185386	139241708	56322	YES	NO	NO
ME091	chr5	140762939	140823671	60732	YES	NO	NO
ME092	chr5	142404124	142460303	56179	YES	NO	NO
ME093	chr5	143624904	143692056	67152	YES	NO	NO
ME094	chr6	28743203	28821084	77881	YES	NO	NO
ME095	chr6	31072169	31160265	88096	YES	NO	NO
ME096	chr6	31283649	31340162	56513	YES	NO	NO
ME097	chr6	50354331	50415635	61304	YES	NO	NO
ME098	chr6	85253078	85323980	70902	YES	NO	NO
ME099	chr6	86036669	86109090	72421	YES	NO	NO
ME100	chr6	88729740	88793786	64046	YES	NO	NO
ME101	chr6	90678605	90737392	58787	YES	NO	NO
ME102	chr6	92571821	92684043	112222	YES	YES	NO
ME103	chr6	108289172	108352734	63562	YES	NO	NO
ME104	chr6	113768046	113829494	61448	YES	NO	NO
ME105	chr6	113907425	114076584	169159	YES	YES	NO
ME106	chr6	114846198	114931805	85607	YES	NO	NO
ME107	chr6	134148401	134200570	52169	YES	NO	NO
ME108	chr6	135785082	135960044	174962	YES	YES	NO
ME109	chr7	28899983	28960023	60040	YES	NO	NO
ME110	chr7	36691327	36750229	58902	YES	NO	NO
ME111	chr7	49425199	49607366	182167	YES	YES	NO
ME112	chr7	64723627	64780933	57306	YES	NO	NO
ME113	chr7	79267793	79364663	96870	YES	NO	NO
ME114	chr7	80039202	80092620	53418	YES	NO	NO
ME115	chr7	99529662	99584288	54626	YES	NO	NO
ME116	chr7	100809892	100876802	66910	YES	NO	NO
ME117	chr7	101462025	101522078	60053	YES	NO	NO
ME118	chr7	112164467	112214594	50127	YES	NO	NO
ME119	chr7	112259096	112336898	77802	YES	NO	NO
ME120	chr7	122296272	122353101	56829	YES	NO	NO
ME121	chr7	122367073	122419325	52252	YES	NO	NO
ME122	chr7	122569963	122649311	79348	YES	NO	NO
ME123	chr7	130206622	130262869	56247	YES	NO	NO
ME124	chr7	132699404	132808000	108596	YES	YES	NO
ME125	chr7	139128802	139192771	63969	YES	NO	NO
ME126	chr8	14965561	15037299	71738	YES	NO	NO
ME127	chr8	64620865	64688231	67366	YES	NO	NO
ME128	chr8	67699836	67774716	74880	YES	NO	NO
ME129	chr8	70551474	70601847	50373	YES	NO	NO
ME130	chr8	84704889	84797325	92436	YES	NO	NO
ME131	chr8	93829982	93973326	143344	YES	YES	NO
ME132	chr8	121896349	121947891	51542	YES	NO	NO
ME133	chr8	122315272	122369218	53946	YES	NO	NO
ME134	chr8	122901469	122959116	57647	YES	NO	NO
ME135	chr8	124454864	124557938	103074	YES	YES	NO
ME136	chr8	126871578	126930208	58630	YES	NO	NO
ME137	chr9	20657323	20714199	56876	YES	NO	NO
ME138	chr9	25167875	25255639	87764	YES	NO	NO
ME139	chr9	36879027	37078531	199504	YES	YES	NO
ME140	chr9	37848884	37915883	66999	YES	NO	NO
ME141	chr9	40296675	40365511	68836	YES	NO	NO
ME142	chr9	42053348	42121326	67978	YES	NO	NO
ME143	chr9	45534200	45618469	84269	YES	NO	NO
ME144	chr9	47706327	47772425	66098	YES	NO	NO
ME145	chr9	48718146	48833743	115597	YES	YES	NO
ME146	chr9	56622711	56758886	136175	YES	YES	NO
ME147	chr9	57918495	57986934	68439	YES	NO	NO
ME148	chr9	62414443	62555577	141134	YES	YES	NO
ME149	chr9	75186821	75262445	75624	YES	NO	NO
ME150	chr9	106289064	106345832	56768	YES	NO	NO
ME151	chr9	108104973	108185121	80148	YES	NO	NO
ME152	chr9	110246014	110296725	50711	YES	NO	NO
ME153	chr9	112091590	112142811	51221	YES	NO	NO
ME154	chr9	112157158	112224345	67187	YES	NO	NO
ME155	chr9	113135162	113222146	86984	YES	NO	NO
ME156	chr9	113241497	113307141	65644	YES	NO	NO
ME157	chr9	118936005	119018152	82147	YES	NO	NO
ME158	chr9	120322350	120377509	55159	YES	NO	NO
ME159	chr9	121301110	121374675	73565	YES	NO	NO
ME160	chr9	122584209	122651646	67437	YES	NO	NO
ME161	chr10	14045171	14139616	94445	YES	NO	NO
ME162	chr10	40398368	40457337	58969	YES	NO	NO
ME163	chr10	40472891	40526309	53418	YES	NO	NO
ME164	chr10	40709909	40775968	66059	YES	NO	NO
ME165	chr10	40879526	40937081	57555	YES	NO	NO
ME166	chr10	43070448	43125037	54589	YES	NO	NO
ME167	chr10	67880397	67939922	59525	YES	NO	NO
ME168	chr10	70445220	70534747	89527	YES	NO	NO
ME169	chr10	84353453	84436598	83145	YES	NO	NO
ME170	chr10	90582163	90732997	150834	YES	YES	NO
ME171	chr10	90892102	90970201	78099	YES	NO	NO
ME172	chr10	93247274	93306372	59098	YES	NO	NO
ME173	chr10	98906472	98976401	69929	YES	NO	NO
ME174	chr10	108492571	108801185	308614	YES	YES	YES
ME175	chr10	110385308	110485443	100135	YES	YES	NO
ME176	chr11	24085145	24178718	93573	YES	NO	NO
ME177	chr11	29742335	29814283	71948	YES	NO	NO
ME178	chr11	31729813	31855057	125244	YES	YES	NO
ME179	chr11	42565647	42621138	55491	YES	NO	NO
ME180	chr11	60272921	60360492	87571	YES	NO	NO
ME181	chr11	75254163	75314335	60172	YES	NO	NO
ME182	chr11	76481983	76568483	86500	YES	NO	NO
ME183	chr11	77847809	77901514	53705	YES	NO	NO
ME184	chr11	86914542	86974928	60386	YES	NO	NO
ME185	chr11	88107389	88173088	65699	YES	NO	NO
ME186	chr11	88581049	88662189	81140	YES	NO	NO
ME187	chr11	97383250	97441119	57869	YES	NO	NO
ME188	chr11	98313592	98376739	63147	YES	NO	NO
ME189	chr11	98709090	98789550	80460	YES	NO	NO
ME190	chr11	104233466	104332850	99384	YES	NO	NO
ME191	chr11	108128189	108228725	100536	YES	YES	NO
ME192	chr11	117079952	117176505	96553	YES	NO	NO
ME193	chr11	118738579	118901218	162639	YES	YES	NO
ME194	chr11	119980623	120030904	50281	YES	NO	NO
ME195	chr12	3810231	3899956	89725	YES	NO	NO
ME196	chr12	12270795	12338028	67233	YES	NO	NO
ME197	chr12	17052208	17102886	50678	YES	NO	NO
ME198	chr12	26071857	26131691	59834	YES	NO	NO
ME199	chr12	28686692	28738786	52094	YES	NO	NO
ME200	chr12	29629498	29725018	95520	YES	NO	NO
ME201	chr12	29740087	29790379	50292	YES	NO	NO
ME202	chr12	29808067	29886068	78001	YES	NO	NO
ME203	chr12	44396720	44463391	66671	YES	NO	NO
ME204	chr12	70234936	70351072	116136	YES	YES	NO
ME205	chr12	80792601	80845039	52438	YES	NO	NO
ME206	chr12	86850061	86984836	134775	YES	YES	NO
ME207	chr12	100204539	100504281	299742	YES	YES	YES
ME208	chr12	107952502	108009079	56577	YES	NO	NO
ME209	chr12	111680580	111733432	52852	YES	NO	NO
ME210	chr12	116532738	116624462	91724	YES	NO	NO
ME211	chr13	42719104	42829476	110372	YES	YES	NO
ME212	chr13	43182160	43301498	119338	YES	YES	NO
ME213	chr13	54308706	54368379	59673	YES	NO	NO
ME214	chr13	58922422	58976559	54137	YES	NO	NO
ME215	chr13	59039755	59149409	109654	YES	YES	NO
ME216	chr13	78162722	78212840	50118	YES	NO	NO
ME217	chr13	83517066	83667103	150037	YES	YES	NO
ME218	chr13	95079829	95139866	60037	YES	NO	NO
ME219	chr13	97598671	97669560	70889	YES	NO	NO
ME220	chr14	23879590	23931555	51965	YES	NO	NO
ME221	chr14	25606455	25668615	62160	YES	NO	NO
ME222	chr14	55052374	55127079	74705	YES	NO	NO
ME223	chr14	62833403	62893814	60411	YES	NO	NO
ME224	chr14	64097553	64435810	338257	YES	YES	YES
ME225	chr14	65068890	65122447	53557	YES	NO	NO
ME226	chr14	66307415	66364505	57090	YES	NO	NO
ME227	chr14	66808703	66873463	64760	YES	NO	NO
ME228	chr14	76724901	76821281	96380	YES	NO	NO
ME229	chr15	27473526	27599648	126122	YES	YES	NO
ME230	chr15	27752375	27832249	79874	YES	NO	NO
ME231	chr15	31318049	31400725	82676	YES	NO	NO
ME232	chr15	36937155	36989241	52086	YES	NO	NO
ME233	chr15	38887455	38949505	62050	YES	NO	NO
ME234	chr15	64076076	64128831	52755	YES	NO	NO
ME235	chr15	74553040	74603878	50838	YES	NO	NO
ME236	chr15	77056189	77117463	61274	YES	NO	NO
ME237	chr15	77220305	77275196	54891	YES	NO	NO
ME238	chr15	77771963	77840094	68131	YES	NO	NO
ME239	chr15	83787563	83854583	67020	YES	NO	NO
ME240	chr15	85598869	85710193	111324	YES	YES	NO
ME241	chr15	86061623	86112863	51240	YES	NO	NO
ME242	chr15	93471795	93538993	67198	YES	NO	NO
ME243	chr15	100040812	100109335	68523	YES	NO	NO
ME244	chr16	4447704	4513120	65416	YES	NO	NO
ME245	chr16	9651943	9708688	56745	YES	NO	NO
ME246	chr16	9727691	9782169	54478	YES	NO	NO
ME247	chr16	13323605	13388244	64639	YES	NO	NO
ME248	chr16	31864037	31918489	54452	YES	NO	NO
ME249	chr16	34156603	34303451	146848	YES	YES	NO
ME250	chr16	34372121	34445233	73112	YES	NO	NO
ME251	chr16	34466189	34541309	75120	YES	NO	NO
ME252	chr16	38904437	38963288	58851	YES	NO	NO
ME253	chr16	84985808	85039126	53318	YES	NO	NO
ME254	chr17	5238519	5311580	73061	YES	NO	NO
ME255	chr17	5519577	5583932	64355	YES	NO	NO
ME256	chr17	7176576	7234432	57856	YES	NO	NO
ME257	chr17	10476074	10529584	53510	YES	NO	NO
ME258	chr17	26573905	26673039	99134	YES	NO	NO
ME259	chr17	27574580	27644087	69507	YES	NO	NO
ME260	chr17	66315339	66380374	65035	YES	NO	NO
ME261	chr17	70549728	70635435	85707	YES	NO	NO
ME262	chr17	70653706	70705284	51578	YES	NO	NO
ME263	chr17	80921126	80983500	62374	YES	NO	NO
ME264	chr17	86212964	86272649	59685	YES	NO	NO
ME265	chr17	86343943	86445712	101769	YES	YES	NO
ME266	chr18	12782376	12884627	102251	YES	YES	NO
ME267	chr18	23835542	23887935	52393	YES	NO	NO
ME268	chr18	35834222	35899233	65011	YES	NO	NO
ME269	chr18	38063900	38127006	63106	YES	NO	NO
ME270	chr18	38141906	38217674	75768	YES	NO	NO
ME271	chr18	60595820	60649405	53585	YES	NO	NO
ME272	chr18	60887626	60950929	63303	YES	NO	NO
ME273	chr18	65040684	65108339	67655	YES	NO	NO
ME274	chr18	65564092	65650099	86007	YES	NO	NO
ME275	chr18	69379937	69476795	96858	YES	NO	NO
ME276	chr18	69498544	69681677	183133	YES	YES	NO
ME277	chr18	82521585	82578284	56699	YES	NO	NO
ME278	chr19	7113123	7166468	53345	YES	NO	NO
ME279	chr19	10759523	10811080	51557	YES	NO	NO
ME280	chr19	32252354	32322501	70147	YES	NO	NO
ME281	chr19	40457118	40510209	53091	YES	NO	NO
ME282	chr19	57067109	57166575	99466	YES	NO	NO
ME283	chrX	50566584	50623350	56766	YES	NO	NO
ME284	chrX	166306764	166366411	59647	YES	NO	NO
